# Myogenesis modelled by human pluripotent stem cells uncovers Duchenne muscular dystrophy phenotypes prior to skeletal muscle commitment

**DOI:** 10.1101/720920

**Authors:** Virginie Mournetas, Emmanuelle Massouridès, Jean-Baptiste Dupont, Etienne Kornobis, Hélène Polvèche, Margot Jarrige, Maxime R. F. Gosselin, Antigoni Manousopoulou, Spiros D. Garbis, Dariusz C. Górecki, Christian Pinset

## Abstract

Duchenne muscular dystrophy (DMD) causes severe disability of children and death of young men, with an incidence of approximately 1/5,000 male births. Symptoms appear in early childhood, with a diagnosis made around 4 years old, a time where the amount of muscle damage is already significant, preventing early therapeutic interventions that could be more efficient at halting disease progression. In the meantime, the precise moment at which disease phenotypes arise – even asymptomatically – is still unknown. Thus, there is a critical need to better define DMD onset as well as its first manifestations, which could help identify early disease biomarkers and novel therapeutic targets.

In this study, we have used human induced pluripotent stem cells (hiPSCs) from DMD patients to model skeletal myogenesis, and compared their differentiation dynamics to that of healthy control cells by a comprehensive multi-omic analysis. Transcriptome and miRnome comparisons combined with protein analyses at 7 time points demonstrated that hiPSC differentiation 1) mimics described DMD phenotypes at the differentiation endpoint; and 2) homogeneously and robustly recapitulates key developmental steps - mesoderm, somite, skeletal muscle - which offers the possibility to explore dystrophin functions and find earlier disease biomarkers.

Starting at the somite stage, mitochondrial gene dysregulations escalate during differentiation. We also describe fibrosis as an intrinsic feature of skeletal muscle cells that starts early during myogenesis. In sum, our data strongly argue for an early developmental manifestation of DMD whose onset is triggered before the entry into the skeletal muscle compartment, data leading to a necessary reconsideration of dystrophin functions during muscle development.
