## Supplemental Table 1 for "Myogenesis modelled by human pluripotent stem cells uncovers Duchenne muscular dystrophy phenotypes prior to skeletal muscle commitment"

### Sheet: Table S1
Cell stage	Cryopreservation	Analyses
		mRNA-sequencing	miRNA-sequencing	Western blot	iTRAQ proteomics
Tissue-derived MyoT		1 * (3 + 3) = 6	1 * (3 + 3) = 6	2*1 + 3 * (2 + 3) = 17
Tissue-derived MyoB	X	1 * (3 + 3) = 6	1 * (3 + 3) = 6
Day 0 (hiPSC)	X	3 * (3 + 3) = 18	1 * (3 + 3) = 6
Day 3		3 * (3 + 3) = 18	1 * (3 + 3) = 6
Day 10		3 * (3 + 3) = 18	1 * (3 + 3) = 6	2*1 + 3 * (2 + 3) = 17
Day 17	X	3 * (3 + 3) = 18	1 * (3 + 3) = 6	3 * (3 + 3) = 18	1 * (3 + 3) = 6
Day 25 (hiPSC-derived MyoT)		3 * (3 + 3) = 18	1 * (3 + 3) = 6	3 * (3 + 3) = 18
Total number of analysed samples		112	42	70	6
Number = number of replicate per cell line
Number of healthy cell lines
Number of DMD cell lines
Total number of analysed samples
