## Supplemental Table 6 for "Myogenesis modelled by human pluripotent stem cells uncovers Duchenne muscular dystrophy phenotypes prior to skeletal muscle commitment"

### Sheet: Table S4
		Target gene	Used sequence	Primers
mRNA detection		Dp427c	>NM_000109.3 Homo sapiens dystrophin (DMD), transcript variant Dp427c, mRNA	Forward	CCCAGCAGTCGGCAGTAATAG
				Reverse	TCTCTTTCATCTTCCATGCCAGC
		Dp427m	>NM_004006.2 Homo sapiens dystrophin (DMD), transcript variant Dp427m, mRNA	Forward	TTTGGTGGGAAGAAGTAGAGGAC
				Reverse	CAATATGCTGCTTCCCAAACTTAGA
		Dp427p1p2	>NM_004009.3 Homo sapiens dystrophin (DMD), transcript variant Dp427p1, mRNA	Forward	TATGAAGGTGTGTAGCCAGCC
				Reverse	TGCTGCTTCCCAAACTTAGAAAAT
		Dp412e	Dp412e: a novel human embryonic dystrophin isoform induced by BMP4 in early differentiated cells	Forward	CCCAGCAATAAGGATGAAAGAGA
				Reverse	TGTAGGTCACTGAAGAGGTTCTCAA
		Dp260	>NM_004011.3 Homo sapiens dystrophin (DMD), transcript variant Dp260-1, mRNA	Forward	CCTTAATGCTGTAAGGAGGCAAAA
				Reverse	GCTGCCAACTGCTTGTCAAT
		Dp140	>NM_004013.2 Homo sapiens dystrophin (DMD), transcript variant Dp140, mRNA	Forward	CGAAAGAGGTTTTTGCACACCTTA
				Reverse	GGCATCTGTTTTTGAGGATTGCT
		Dp116	>NM_004014.2 Homo sapiens dystrophin (DMD), transcript variant Dp116, mRNA	Forward	ACATACCATGTAAAGGACCTCCAA
				Reverse	GGACTGCATCATCGGAACCT
		Dp71-40	>NM_004015.2 Homo sapiens dystrophin (DMD), transcript variant Dp71, mRNA	Forward	GCCATGAGGGAACAGCTCAA
				Reverse	CAGGTCAGCTAAAGACTGGTAGAG
		UBC	>NM_021009.6 Homo sapiens ubiquitin C (UBC), mRNA	Forward	AGTAGTCCCTTCTCGGCGAT
		UBC		Reverse	GCATTGTCAAGTGACGATCACAG
DNA detection	Genomic	UBC	>NC_000012.12 Homo sapiens chromosome 12, GRCh38.p12 Primary Assembly	Forward	CTTCGCTAATGCGGGAAAGC
		UBC		Reverse	GCAACAGACGACAAACCGAG
	Mitochondrial	ND2	NC_012920.1	Forward	TGAACATACAAAACCCACCCCAT
		MT-ND2		Reverse	AAAAGGGGAGATAGGTAGGAGTAGC
		CYTB		Forward	ACAATTCTCCGATCCGTCCC
		MT-CYTB		Reverse	GTGATTGGCTTAGTGGGCGA
		COX3		Forward	ACCATTTCCGACGGCATCTAC
		MT-COX3		Reverse	GTTGGCGGATGAAGCAGATAGT
		RNR2		Forward	CAAACAGTACCTAACAAACCCACAG
		MT-RNR2		Reverse	GTATAGTAGTTCGCTTTGACTGGTG
